# HSV-1 infection induces a downstream shift of the +1 nucleosome

**DOI:** 10.1101/2024.03.06.583707

**Authors:** Elena Weiß, Adam W. Whisnant, Thomas Hennig, Lara Djakovic, Lars Dölken, Caroline C. Friedel

## Abstract

Herpes simplex virus 1 (HSV-1) infection induces a loss of host transcriptional activity and widespread disruption of host transcription termination, which leads to an induction of open chromatin downstream of genes. In this study, we show that lytic HSV-1 infection also leads to an extension of chromatin accessibility at promoters into downstream regions. This is most prominent for highly expressed genes and independent of the immediate-early proteins ICP0, ICP22, and ICP27 and the virion host shutoff protein *vhs.* ChIPmentation of the noncanonical histone variant H2A.Z, which is strongly enriched at +1 and −1 nucleosomes, indicated that these chromatin accessibility changes are linked to a downstream shift of +1 nucleosomes. In yeast, downstream shifts of +1 nucleosomes are induced by RNA Polymerase II (Pol II) degradation. Accordingly, irreversible depletion of Pol II from genes in human cells using α-amanitin altered +1 nucleosome positioning similar to lytic HSV-1 infection. Consequently, treatment with phosphonoacetic acid (PAA) and knockout of ICP4, which both prevent viral DNA replication and alleviate the loss of Pol II from host genes, largely abolished the downstream extension of accessible chromatin in HSV-1 infection. In the absence of viral DNA replication, doxycycline-induced expression of ICP27, which redirects Pol II from gene bodies into intergenic regions by disrupting transcription termination, induced an attenuated effect that was further enhanced by co-expression of ICP22. In summary, our study provides strong evidence that HSV-1-induced depletion of Pol II from the host genome leads to a downstream shift of +1 nucleosomes at host promoters.

**Importance:** Lytic herpes simplex virus 1 (HSV-1) infection leads to a profound host transcription shutoff. Loss of RNA Polymerase II (Pol II) in yeast has previously been shown to relax +1 nucleosome positioning to more thermodynamically favorable sites downstream of transcription start sites. Here, we show that a similar phenomenon is likely at play in lytic HSV-1 infection. Sequencing of accessible chromatin revealed a widening of nucleosome-free regions at host promoters into downstream regions. By mapping genome-wide positions of the noncanonical histone variant H2A.Z enriched at +1 and −1 nucleosomes, we demonstrate a downstream shift of +1 nucleosomes for most cellular genes in lytic HSV-1 infection. As chemical depletion of Pol II from genes also leads to a downstream shift of +1 nucleosomes in human cells, changes in chromatin architecture at promoters in HSV-1 infection are likely a consequence of HSV-1-induced loss of Pol II activity from the host genome.
