## Supplemental Table 1 for "HSV-1 infection induces a downstream shift of the +1 nucleosome"

### Sheet: Sup. Table 1
Sup. Table 1: Statistics on all ATAC-seq samples analyzed for this study. Peaks were identified using F-Seq. Peaks were annotated using the R/Bioconductor package ChIPseeker to determine the fraction of peaks in promoters (TSS +/- 3kb), gene bodies (5’ UTR/3’ UTR/Exon/Intron), immediate downstream of a gene (within 3kb) or in distal intergenic regions. Peaks either annotated as downstream accordi…
Sample	Description	no. reads	no. mapped reads	no. human reads	no. HSV-1 reads	perc. HSV-1 reads	no. chrM reads	perc. chrM reads	no. peaks	FRiP	median PT Score (=log2 ratio promoter/gene body)	promoter frac. peaks	gene body frac. peaks	downstream frac. peaks	distal frac. peaks
WT strain 17 (WT) and null mutants (dICP0, dICP4, dICP22, dICP27, dvhs)
Mock_1	mock infection, replicate 1	17054688	16305079	16304975	104	0.00064	5617725	34.4538	475910	0.521395	1.15147	0.15	0.33	0.27	0.25
Mock_2	mock infection, replicate 2	42688504	40904549	40904483	66	0.00016	14754582	36.0708	433023	0.526397	1.21325	0.16	0.33	0.28	0.23
WT_1	HSV-1 wt, strain 17, replicate 1	41937306	40011022	18591328	21419694	53.5345	615938	1.53942	367718	0.514679	1.48487	0.14	0.28	0.39	0.2
WT_2	HSV-1 wt, strain 17, replicate 2	40697472	38798920	18799648	19999272	51.5459	704254	1.81514	367169	0.507658	1.43425	0.14	0.28	0.39	0.2
WT_plus_PAA_1	HSV-1 wt, strain 17, +PAA, replicate 1	44372764	41185480	39556706	1628774	3.95473	607373	1.47473	432154	0.512305	0.876479	0.12	0.25	0.45	0.17
WT_plus_PAA_2	HSV-1 wt, strain 17, +PAA, replicate 2	43614168	40301172	38589459	1711713	4.2473	516059	1.28051	432807	0.504491	0.864087	0.13	0.26	0.45	0.17
dICP0_1	HSV-1 lacking expression of ICP0, replicate 1	39535234	37316778	16347941	20968837	56.1915	965423	2.5871	367604	0.526167	1.35593	0.14	0.29	0.37	0.2
dICP0_2	HSV-1 lacking expression of ICP0, replicate 2	47910168	44826507	19024958	25801549	57.5587	1434979	3.20118	380875	0.526482	1.32177	0.14	0.29	0.37	0.2
dICP22_1	HSV-1 lacking expression of ICP22, HSV-1 strain F mutant R325, replicate 1	42982064	38112526	2246968	35865558	94.1044	331375	0.86946	482557	1.00588	1.99919	0.13	0.32	0.29	0.26
dICP22_2	HSV-1 lacking expression of ICP22, HSV-1 strain F mutant R325, replicate 2	42969276	38485210	2339119	36146091	93.922	478163	1.24246	473908	0.987318	1.80658	0.13	0.32	0.29	0.26
dICP22_3	HSV-1 lacking expression of ICP22, HSV-1 strain F mutant R325, replicate 3	35701214	30538244	8937995	21600249	70.7318	4464499	14.6194	471535	0.534843	0.997841	0.13	0.3	0.26	0.31
dICP22_4	HSV-1 lacking expression of ICP22, HSV-1 strain F mutant R325, replicate 4	31874322	27795348	6328419	21466929	77.2321	2307697	8.30246	675835	0.768353	1.06994	0.12	0.33	0.27	0.28
dICP27_1	HSV-1 lacking expression of ICP27, KOS, replicate 1	35658582	33000499	25329054	7671445	23.2464	853626	2.58671	328188	0.513058	1.48083	0.16	0.33	0.28	0.22
dICP27_2	HSV-1 lacking expression of ICP27, KOS, replicate 2	39632126	36425529	28207310	8218219	22.5617	1385404	3.80339	327419	0.513755	1.46627	0.17	0.33	0.29	0.22
dVHS_1	HSV-1 lacking expression of UL41, replicate 1	41327272	39063060	14349726	24713334	63.2652	1097133	2.80862	366599	0.522467	1.51831	0.15	0.29	0.36	0.21
dVHS_2	HSV-1 lacking expression of UL41, replicate 2	37055782	35024468	12617110	22407358	63.9763	661602	1.88897	379977	0.530075	1.5424	0.14	0.3	0.35	0.21
ICP4KO_1	HSV-1 lacking expression of ICP4, replicate 1	34735764	32818123	31684697	1133426	3.45366	8209842	25.0162	335512	0.520986	1.39714	0.28	0.38	0.03	0.31
ICP4KO_2	HSV-1 lacking expression of ICP4, replicate 2	38758710	36600872	35444092	1156780	3.16053	7617987	20.8137	333921	0.527078	1.41474	0.28	0.38	0.03	0.31
WT strain F (WT-F) and dICP22 at 8 and 12 h p.i.
Mock_8h_2	HFFF cells mock infected (8 hpi), replicate 2	45616400	42199162	42199142	20	4.73943e-05	11093071	26.2874	327624	0.549956	1.54228	0.17	0.34	0.27	0.23
Mock_8h_plus_8hPAA_2	HFFF cells mock infected (8 hpi), treated with PAA, replicate 2	44125948	40822124	40822099	25	6.12413e-05	11194072	27.4216	338661	0.535471	1.52854	0.17	0.34	0.26	0.24
Mock_12h_1	HFFF cells mock infected (12 hpi), replicate 1	17749382	16254317	16253812	505	0.00311	5919871	36.4203	426322	0.491267	1.23668	0.15	0.33	0.26	0.26
Mock_12h_2	HFFF cells mock infected (12 hpi), replicate 2	35178166	32682002	32681984	18	6e-05	10587374	32.3951	322053	0.556553	1.65506	0.17	0.34	0.27	0.23
Mock_12h_plus_12hPAA_1	HFFF cells mock infected (12 hpi), treated with PAA, replicate 1	31026328	28762547	28762053	494	0.00171751	7365340	25.6074	344764	0.578753	1.68301	0.16	0.34	0.27	0.23
Mock_12h_plus_12hPAA_2	HFFF cells mock infected (12 hpi), treated with PAA, replicate 2	26032746	24047540	24047532	8	3.32674e-05	6359555	26.4458	320515	0.578082	1.79406	0.17	0.34	0.26	0.24
Wt_F_8_hpi_1	HFFF cells infected with HSV-1 WT (8 hpi), replicate 1	35735972	32742586	11188695	21553891	65.8283	549897	1.67946	388279	0.502095	1.68166	0.14	0.32	0.3	0.24
Wt_F_8_hpi_2	HFFF cells infected with HSV-1 WT (8 hpi), replicate 2	13962548	12742144	5525433	7216711	56.6365	191291	1.50125	366694	0.50459	1.71707	0.14	0.32	0.28	0.25
Wt_F_8_hpi_plus_8hPAA_1	HFFF cells infected with HSV-1 WT (8 hpi), treated with PAA, replicate 1	80128382	71721687	66460398	5261289	7.3357	1145938	1.59776	423978	0.615837	1.18833	0.14	0.31	0.36	0.2
Wt_F_8_hpi_plus_8hPAA_2	HFFF cells infected with HSV-1 WT (8 hpi), treated with PAA, replicate 2	57339070	51287058	47160849	4126209	8.04532	995459	1.94096	405557	0.601599	1.1537	0.14	0.31	0.35	0.19
Wt_F_12_hpi_1	HFFF cells infected with HSV-1 WT (12 hpi), replicate 1	39156404	35991238	11827284	24163954	67.1384	768402	2.13497	350494	0.486911	1.81048	0.15	0.32	0.28	0.26
Wt_F_12_hpi_2	HFFF cells infected with HSV-1 WT (12 hpi), replicate 2	19927964	18155846	7493477	10662369	58.7269	381948	2.10372	382294	0.469801	1.76492	0.14	0.32	0.26	0.28
Wt_F_12_hpi_plus_12hPAA_1	HFFF cells infected with HSV-1 WT (12 hpi), treated with PAA, replicate 1	86585338	76798414	70713568	6084846	7.92314	1274937	1.66011	451002	0.568963	1.10219	0.13	0.3	0.37	0.2
Wt_F_12_hpi_plus_12hPAA_2	HFFF cells infected with HSV-1 WT (12 hpi), treated with PAA, replicate 2	61180648	54515757	49857766	4657991	8.5443	539129	0.988942	441549	0.54502	0.99973	0.13	0.31	0.36	0.2
Delta_ICP22_8hpi_1	HFFF cells infected with ICP22-null mutant (8 hpi), replicate 1	55518058	44610954	11160595	33450359	74.9824	777389	1.7426	317692	0.578435	2.01531	0.16	0.33	0.26	0.25
Delta_ICP22_8hpi_2	HFFF cells infected with ICP22-null mutant (8 hpi), replicate 2	32371106	25620538	9286183	16334355	63.7549	539970	2.10757	335819	0.538221	1.99784	0.16	0.33	0.24	0.27
Delta_ICP22_12hpi_1	HFFF cells infected with ICP22-null mutant (12 hpi), replicate 1	51432518	43999429	5637180	38362249	87.1881	623599	1.41729	349180	0.63609	2.13934	0.15	0.31	0.26	0.28
Delta_ICP22_12hpi_2	HFFF cells infected with ICP22-null mutant (12 hpi), replicate 2	20314384	17534346	2477458	15056888	85.8708	289817	1.65285	454661	0.813952	2.66175	0.14	0.34	0.25	0.28
dox-induced ICP22 and/or ICP27 expression
V5_ICP27_plus_HA_ICP22_minus_DOX_1	HA-ICP22+V5-ICP27 cells, no DOX, replicate 1	120355352	99341015	99335846	5169	0.0052	1583213	1.59372	684023	0.300834	0.766322	0.11	0.32	0.3	0.27
V5_ICP27_plus_HA_ICP22_minus_DOX_2	HA-ICP22+V5-ICP27 cells, no DOX, replicate 2	88192936	72273422	72268355	5067	0.00701	1204323	1.66634	682715	0.342608	0.915324	0.11	0.32	0.3	0.27
V5_ICP27_plus_HA_ICP22_plus_DOX_2	HA-ICP22+V5-ICP27 cells, DOX, replicate 2	98086092	78143689	78070933	72756	0.09311	3263044	4.1757	668919	0.375215	0.877342	0.11	0.31	0.33	0.25
V5_ICP27_plus_HA_ICP22_plus_DOX_1	HA-ICP22+V5-ICP27 cells, DOX, replicate 1	71450300	56620730	56612374	8356	0.01476	3666689	6.47588	508424	0.4721	1.11031	0.12	0.31	0.34	0.23
ICP22_dox_R1	HFF-tert, doxycycline-inducible ICP22, 5ug/ml doxycycline for 24h, no KCl, rep1	117220576	87603651	87601528	2123	0.00242	2509758	2.8649	336788	0.543771	1.16821	0.15	0.31	0.29	0.25
ICP22_dox_R2	HFF-tert, doxycycline-inducible ICP22, 5ug/ml doxycycline for 24h, no KCl, rep2	61836358	48743160	48742412	748	0.00153	919422	1.88626	435649	0.41001	0.872691	0.14	0.31	0.29	0.26
ICP22_no_dox_R1	HFF-tert, doxycycline-inducible ICP22, no doxycycline, no KCl, rep1	73520932	56084336	56084019	317	0.00057	2156121	3.84443	283468	0.624669	1.41996	0.16	0.32	0.28	0.25
ICP22_no_dox_R2	HFF-tert, doxycycline-inducible ICP22, no doxycycline, no KCl, rep2	89404286	23313862	23313578	284	0.00122	1089551	4.6734	927755	0.619756	0.815169	0.1	0.31	0.31	0.28
ICP27_dox_R1	HFF-tert, doxycycline-inducible ICP27, 5ug/ml doxycycline for 24h, no KCl, rep1	67883236	45617296	45616715	581	0.00127	2559655	5.61115	289557	0.652729	1.61822	0.15	0.32	0.25	0.27
ICP27_dox_R2	HFF-tert, doxycycline-inducible ICP27, 5ug/ml doxycycline for 24h, no KCl, rep2	105001294	57628292	57627760	532	0.00092	3014613	5.23113	466425	0.543021	1.25297	0.13	0.32	0.26	0.29
ICP27_no_dox_R1	HFF-tert, doxycycline-inducible ICP27, no treatment, rep1	71599278	49529939	49529663	276	0.00056	2482489	5.0121	431523	0.481341	1.0836	0.14	0.31	0.28	0.26
ICP27_no_dox_R2	HFF-tert, doxycycline-inducible ICP27, no treatment, rep2	80895840	52545332	52545195	137	0.00026	2150069	4.09184	434366	0.52185	1.14767	0.14	0.32	0.28	0.27
Time-course of WT strain 17 infection
WT-mock-I	ATAC-seq time-course mock Rep 1	129762864	86501812	86501811	1	0	44212590	51.1118	367613	0.500516	1.16467	0.16	0.34	0.28	0.22
WT-mock-II	ATAC-seq time-course mock Rep 2	198479828	119393935	119393678	257	0.00022	61243010	51.2949	409778	0.499081	1.05521	0.15	0.34	0.29	0.22
WT-1-hpi-I	ATAC-seq time-course 1hpi Rep 1	107540802	73042635	72957329	85306	0.11679	40859509	55.9393	398747	0.47765	0.99993	0.15	0.33	0.28	0.24
WT-1-hpi-II	ATAC-seq time-course 1hpi Rep 2	198807986	123679165	123344996	334169	0.27019	67097734	54.2514	454998	0.46962	0.908524	0.15	0.32	0.29	0.24
WT-2-hpi-I	ATAC-seq time-course 2hpi Rep 1	146291102	94601368	94381813	219555	0.23208	57249445	60.5165	366251	0.521104	1.21218	0.16	0.33	0.28	0.23
WT-2-hpi-II	ATAC-seq time-course 2hpi Rep 2	207255320	123601887	122838136	763751	0.61791	69147014	55.9433	457977	0.491272	0.885316	0.14	0.33	0.28	0.25
WT-4-hpi-I	ATAC-seq time-course 4hpi Rep 1	119882960	79893690	77583394	2310296	2.89171	27051665	33.8596	382657	0.510747	1.09016	0.15	0.31	0.35	0.19
WT-4-hpi-II	ATAC-seq time-course 4hpi Rep 2	160734722	98545008	96568204	1976804	2.00599	42149889	42.7722	376711	0.508944	1.01298	0.15	0.32	0.33	0.2
WT-6-hpi-I	ATAC-seq time-course 6hpi Rep 1	151810096	103557419	72368622	31188797	30.1174	5347510	5.16381	428424	0.483664	0.947433	0.12	0.25	0.48	0.15
WT-6-hpi-II	ATAC-seq time-course 6hpi Rep 2	163074166	101170298	90569150	10601148	10.4785	18048660	17.8399	446750	0.475429	0.884555	0.13	0.29	0.4	0.18
WT-8-hpi-I	ATAC-seq time-course 8hpi Rep 1	153174384	107543439	78173247	29370192	27.3101	4874275	4.53238	473172	0.420778	0.829298	0.12	0.27	0.45	0.16
Wt-8-hpi-II	ATAC-seq time-course 8hpi Rep 2	136868562	90274738	69087615	21187123	23.4696	5520889	6.11565	511504	0.421453	0.845282	0.12	0.28	0.4	0.19
